# The irregular fruit green netting: An eggplant domestication trait controlled by the *SmGLK2* gene with implications in fruit colour diversification

**DOI:** 10.1101/2023.06.28.546667

**Authors:** Andrea Arrones, Silvia Manrique, Virginia Baraja-Fonseca, Mariola Plazas, Jaime Prohens, Ezio Portis, Lorenzo Barchi, Giovanni Giuliano, Pietro Gramazio, Santiago Vilanova

## Abstract

The distribution of chlorophylls in the eggplant (*Solanum melongena*) fruit peel can be uniform or display an irregular green netting pattern. The fruit green netting phenotype, manifested as a gradient of dark green netting, more intense in the proximal part of the fruit on a pale green background, is commonly present in eggplant wild relatives as well as in some eggplant landraces. During domestication and modern breeding of eggplant, uniform fruit colour has been selected. However, the fruit green netting contributes to a greater diversity of fruit colours. Here, we have used over 2,300 individuals from several germplasm and experimental populations, including a multi-parental MAGIC population for candidate genomic region identification, an F_2_ population for BSA-Seq, and advanced backcrosses for edges-to-core fine mapping, to determine that *SmGLK2* is the gene underlying the irregular netting in eggplant fruits. We have also analysed the gene sequence of 178 *S. melongena* accessions and 22 wild relative species for tracing the evolutionary changes that the gene has undergone over the course of domestication. Three different mutations were identified leading to the absence of netting. The main causative indel results in the appearance of a premature stop codon disrupting the protein conformation and function, which was confirmed by Western blotting analysis and confocal microscopy observations. *SmGLK2* has a major role in the regulation of chlorophyll biosynthesis in eggplant fruit peel, and therefore in eggplant fruit photosynthesis.
