## Supplementary material for "The irregular fruit green netting: An eggplant domestication trait controlled by the *SmGLK2* gene with implications in fruit colour diversification": Table S1

### Sheet: Table S1
Table S1. List of primers used in this study.
Marker name	Forward primer	Reverse primer	Position (bp)	Size (bp)	Tª (°C)	Target indel variants
						MEL 1	DAS	MEL5	INS
Indel_1	ACTGGGCTCACAAAGAAAGG	ACATATCCAGTGTTTGTCGGG	5,274,477-5,274,731	254	60	-	5 bp insertion	-	-
Indel_2	GCTATGCACCGAACTAAGGC	AGAATGAACAATGGCAAAACAGC	5,412,659-5,412,898	239	60	-	11 bp insertion	11 bp insertion	-
Indel_3	TGTGAAGATTTTAGTTTCCATGT	TGGAAGGAATTGGAAGTTTCT	5,456,434-5,457,011	577	58	-	~300 bp insertion	-	96 bp deletion
Indel_4	CCATGTGTAAGTTCTTCCTCCG	CAGCAATTGGTTCCCCTTGG	5,774,357-5,774,878	521	60	-	4 bp insertion	-	4 bp insertion
Indel_5	AGCACTCCAACTCATCTCCG	GCACATGAAGACCACAGTTCC	5,921,041-5,921,419	378	60	-	4 bp insertion	-	4 bp insertion
Indel_6	CCGACACCTTTTCTTCAAACG	GAAGAGGAGCTAGCGTTGG	5,959,082-5,959,782	700	60	-	-	-	12 bp insertion
