## Supplementary material for "The irregular fruit green netting: An eggplant domestication trait controlled by the *SmGLK2* gene with implications in fruit colour diversification": Table S3

### Sheet: Table S3
Table S3. List of putative candidate genes for the eggplant fruit green netting (FN) under 5.20-5.99 Mb region on chromosome 4. Genes are divided into blocks according to the primers designed for the candidate region fine-mapping. Highlighted in yellow, the 14 candidate genes under the 5.41-5.77 Mb delimited region.
Gene name	Position (bp)	Description
SMEL_004g203350	5,221,950-5,223,647	Similar to AOS3: Allene oxide synthase 3
SMEL_004g203360	5,227,602-5,229,041	Similar to AOS3: Allene oxide synthase 3
SMEL_004g203370	5,230,485-5,231,925	Similar to AOS3: Allene oxide synthase 3
SMEL_004g203380	5,238,609-5,241,541	Similar to AOS3: Allene oxide synthase 3
SMEL_004g203390	5,251,999-5,255,353	Similar to RPL11B: 60S ribosomal protein L11-2
SMEL_004g203400	5,270,529-5,281,858	Similar to PCO4: Plant cysteine oxidase 4
SMEL_004g203410	5,296,374-5,296,910	Similar to LSH10: Protein LIGHT-DEPENDENT SHORT HYPOCOTYLS 10
SMEL_004g203420	5,302,079-5,311,811	Similar to PAB1: Proteasome subunit alpha type-2-A
SMEL_004g203430	5,313,142-5,318,428	Similar to TFT8: 14-3-3 protein 8
SMEL_004g203440	5,319,109-5,327,482	Protein of unknown function
SMEL_004g203450	5,331,121-5,336,098	Similar to TBL39: Protein trichome birefringence-like 39
SMEL_004g203460	5,336,983-5,339,521	Similar to SBP65: Seed biotin-containing protein SBP65
SMEL_004g203470	5,339,975-5,340,504	Similar to TAX1: Signaling peptide TAXIMIN 1
SMEL_004g203480	5,341,675-5,344,756	Protein of unknown function
SMEL_004g203490	5,349,963-5,356,947	Protein of unknown function
SMEL_004g203500	5,358,722-5,364,145	Similar to GTE4: Transcription factor GTE4
SMEL_004g203510	5,379,790-5,380,282	Similar to OST3B: Probable dolichyl-diphosphooligosaccharide--protein glycosyltransferase subunit 3B
SMEL_004g203520	5,381,132-5,384,086	Similar to Os01g0276800: Glucosidase 2 subunit beta
SMEL_004g203530	5,406,687-5,413,039	Similar to ACX3: Acyl-coenzyme A oxidase 3, peroxisomal
SMEL_004g203540	5,427,825-5,429,269	Similar to OMT3: Probable O-methyltransferase 3
SMEL_004g203550	5,433,368-5,438,734	Similar to PHB1: Prohibitin-1, mitochondrial
SMEL_004g203560	5,445,932-5,446,366	Similar to GRXC9: Glutaredoxin-C9
SMEL_004g203570	5,457,658-5,461,306	Similar to GLK2: Transcription activator GLK2
SMEL_004g203580	5,469,292-5,484,268	Similar to RPN1B: 26S proteasome non-ATPase regulatory subunit 2 homolog B
SMEL_004g203590	5,667,244-5,667,513	Similar to SUR1: S-alkyl-thiohydroximate lyase SUR1
SMEL_004g203600	5,674,444-5,674,803	Protein of unknown function
SMEL_004g203610	5,674,919-5,675,170	Protein of unknown function
SMEL_004g203620	5,677,637-5,678,032	Similar to LTP13: Non-specific lipid-transfer protein 13
SMEL_004g203630	5,694,619-5,704,079	Similar to TPX2: Protein TPX2
SMEL_004g203640	5,710,538-5,712,882	Similar to AAC3: ADP,ATP carrier protein 3, mitochondrial
SMEL_004g203650	5,717,802-5,720,468	Similar to R1B-14: Putative late blight resistance protein homolog R1B-14
SMEL_004g203660	5,730,058-5,732,481	Similar to R1B-17: Putative late blight resistance protein homolog R1B-17
SMEL_004g203670	5,754,782-5,758,419	Similar to R1B-14: Putative late blight resistance protein homolog R1B-14
SMEL_004g203680	5,775,000-5,776,180	Similar to BHLH162: Transcription factor bHLH162
SMEL_004g203690	5,779,638-5,780,775	Similar to WSD1: O-acyltransferase WSD1
SMEL_004g203700	5,791,277-5,796,170	Similar to BHLH162: Transcription factor bHLH162
SMEL_004g203710	5,811,892-5,815,257	Protein of unknown function
SMEL_004g203720	5,872,446-5,875,319	Similar to BHLH162: Transcription factor bHLH162
SMEL_004g203730	5,885,817-5,893,940	Similar to At1g09600: Probable serine/threonine-protein kinase At1g09600
SMEL_004g203740	5,919,657-5,924,573	Similar to MAN2: Mannan endo-1,4-beta-mannosidase 2
SMEL_004g203750	5,939,494-5,942,110	Protein of unknown function
SMEL_004g203760	5,944,402-5,945,844	Similar to MLP146: Major latex protein 146
SMEL_004g203770	5,947,151-5,957,988	Protein of unknown function
SMEL_004g203780	5,962,752-5,963,368	Protein of unknown function
SMEL_004g203790	5,968,403-5,970,114	Similar to LLG2: GPI-anchored protein LLG2
SMEL_004g203800	5,972,545-5,977,013	Similar to Thioredoxin M-type, chloroplastic
SMEL_004g203810	5,987,290-5,993,840	Similar to RMA1H1: E3 ubiquitin-protein ligase RMA1H1
SMEL_004g203820	5,994,079-5,997,117	Protein of unknown function
