## Supplementary material for "The irregular fruit green netting: An eggplant domestication trait controlled by the *SmGLK2* gene with implications in fruit colour diversification": Table S4

### Sheet: Table S4
Table S4. List of Solanum melongena accessions from the eggplant G2P-SOL germplasm core collection and wild relative species, indicating their phenotype for the fruit green netting presence (FN) or absence (fn), and their genotype for the identified allelic variants.
Name	Species	Phenotype	Genotype
GPE000140	S.melongena	fn	A-G
GPE000180	S.melongena	fn	A-G
GPE000190	S.melongena	fn	A-G
GPE000240	S.melongena	fn	A-G
GPE000310	S.melongena	fn	A-G
GPE000330	S.melongena	fn	A-G
GPE000370	S.melongena	fn	A-G
GPE000430	S.melongena	fn	A-G
GPE000450	S.melongena	fn	A-G
GPE000650	S.melongena	fn	A-G
GPE000710	S.melongena	fn	A-G
GPE000810	S.melongena	fn	A-G
GPE000820	S.melongena	fn	A-G
GPE000850	S.melongena	FN	A(T)G
GPE001490	S.melongena	fn	A-G
GPE001530	S.melongena	fn	indel exon 1 and 5
GPE001580	S.melongena	fn	A-G
GPE001610	S.melongena	FN	A(T)G
GPE001660	S.melongena	FN	A(T)G
GPE001860	S.melongena	fn	A-G
GPE002550	S.melongena	fn	A-G
GPE002590	S.melongena	fn	A-G
GPE002780	S.melongena	FN	A(T)G
GPE002800	S.melongena	fn	A-G
GPE002960	S.melongena	FN	A(T)G
GPE003470	S.melongena	fn	A-G
GPE003480	S.melongena	fn	A-G
GPE003510	S.melongena	FN	A(T)G
GPE003560	S.melongena	fn	A-G
GPE004330	S.melongena	fn	A-G
GPE004430	S.melongena	fn	A-G
GPE004500	S.melongena	fn	A-G
GPE004820	S.melongena	fn	A-G
GPE004880	S.melongena	fn	A-G
GPE004910	S.melongena	fn	A-G
GPE005180	S.melongena	fn	A-G
GPE005370	S.melongena	FN	A(T)G
GPE005380	S.melongena	FN	A(T)G
GPE006050	S.melongena	FN	A(T)G
GPE006210	S.melongena	fn	A-G
GPE006230	S.melongena	fn	A-G
GPE006530	S.melongena	fn	A-G
GPE006550	S.melongena	fn	A-G
GPE007330	S.melongena	fn	A-G
GPE007810	S.melongena	FN	A(T)G
GPE007950	S.melongena	FN	A(T)G
GPE008430	S.melongena	fn	A-G
GPE009070	S.melongena	fn	A-G
GPE009540	S.melongena	fn	A-G
GPE010370	S.melongena	fn	A-G
GPE012230	S.melongena	fn	A-G
GPE012790	S.melongena	fn	A-G
GPE013330	S.melongena	fn	A-G
GPE013390	S.melongena	fn	A-G
GPE013450	S.melongena	fn	A-G
GPE013480	S.melongena	FN	A(T)G
GPE013500	S.melongena	FN	A(T)G
GPE013520	S.melongena	fn	A-G
GPE013650	S.melongena	fn	A-G
GPE013690	S.melongena	FN	A(T)G
GPE014130	S.melongena	fn	A-G
GPE014190	S.melongena	fn	A-G
GPE014260	S.melongena	fn	A-G
GPE014360	S.melongena	FN	A(T)G
GPE014500	S.melongena	fn	A-G
GPE014600	S.melongena	FN	A(T)G
GPE014680	S.melongena	fn	A-G
GPE014770	S.melongena	fn	A-G
GPE017420	S.melongena	fn	A-G
GPE019220	S.melongena	fn	A-G
GPE019230	S.melongena	fn	A-G
GPE019280	S.melongena	fn	A-G
GPE019440	S.melongena	fn	A-G
GPE019620	S.melongena	fn	A-G
GPE019650	S.melongena	FN	A(T)G
GPE019660	S.melongena	fn	A-G
GPE019690	S.melongena	FN	A(T)G
GPE019710	S.melongena	fn	indel exon 1 and 5
GPE019770	S.melongena	fn	A-G
GPE019980	S.melongena	fn	A-G
GPE020400	S.melongena	FN	A(T)G
GPE020530	S.melongena	fn	A-G
GPE020670	S.melongena	fn	A-G
GPE020840	S.melongena	fn	A-G
GPE020870	S.melongena	FN	A(T)G
GPE021160	S.melongena	fn	A-G
GPE021240	S.melongena	FN	A(T)G
GPE021320	S.melongena	fn	A-G
GPE021340	S.melongena	fn	A-G
GPE021410	S.melongena	FN	A(T)G
GPE021470	S.melongena	fn	A-G
GPE021490	S.melongena	fn	A-G
GPE021980	S.melongena	FN	A(T)G
GPE022640	S.melongena	fn	A-G
GPE022920	S.melongena	fn	A-G
GPE022930	S.melongena	fn	A-G
GPE023740	S.melongena	FN	A(T)G
GPE023830	S.melongena	FN	A(T)G
GPE024030	S.melongena	fn	A-G
GPE024190	S.melongena	fn	A-G
GPE024430	S.melongena	fn	A-G
GPE024860	S.melongena	FN	A(T)G
GPE025860	S.melongena	fn	A-G
GPE026290	S.melongena	FN	A(T)G
GPE026740	S.melongena	fn	A-G
GPE028210	S.melongena	fn	A-G
GPE028760	S.melongena	FN	A(T)G
GPE029430	S.melongena	fn	indel exon 1 and 5
GPE031040	S.melongena	FN	A(T)G
GPE031320	S.melongena	FN	A(T)G
GPE031330	S.melongena	fn	A-G
GPE031380	S.melongena	FN	A(T)G
GPE031820	S.melongena	FN	A(T)G
GPE032610	S.melongena	FN	A(T)G
GPE032680	S.melongena	FN	A(T)G
GPE032730	S.melongena	FN	A(T)G
GPE032810	S.melongena	FN	A(T)G
GPE033040	S.melongena	FN	A(T)G
GPE033060	S.melongena	FN	A(T)G
GPE033100	S.melongena	FN	A(T)G
GPE033110	S.melongena	FN	A(T)G
GPE033160	S.melongena	FN	A(T)G
GPE033180	S.melongena	FN	A(T)G
GPE033210	S.melongena	FN	A(T)G
GPE033250	S.melongena	FN	A(T)G
GPE033260	S.melongena	FN	A(T)G
GPE033270	S.melongena	FN	A(T)G
GPE033280	S.melongena	fn	A-G
GPE033290	S.melongena	fn	A-G
GPE033310	S.melongena	FN	A(T)G
GPE033320	S.melongena	fn	A-G
GPE034140	S.melongena	FN	A(T)G
GPE034500	S.melongena	FN	A(T)G
GPE034930	S.melongena	fn	indel exon 1 and 5
GPE035430	S.melongena	FN	A(T)G
GPE035590	S.melongena	FN	A(T)G
GPE035730	S.melongena	FN	A(T)G
GPE035840	S.melongena	FN	A(T)G
GPE035860	S.melongena	fn	A-G
GPE036170	S.melongena	fn	indel exon 1 and 5
GPE036270	S.melongena	fn	A-G
GPE036830	S.melongena	FN	A(T)G
GPE036890	S.melongena	fn	A-G
GPE037360	S.melongena	fn	A-G
GPE037530	S.melongena	FN	A(T)G
GPE037860	S.melongena	fn	A-G
GPE038060	S.melongena	FN	A(T)G
GPE038220	S.melongena	FN	A(T)G
GPE038520	S.melongena	FN	A(T)G
GPE039100	S.melongena	FN	A(T)G
GPE039510	S.melongena	FN	A(T)G
GPE040380	S.melongena	FN	A(T)G
GPE041220	S.melongena	fn	A-G
GPE042270	S.melongena	fn	A-G
GPE043510	S.melongena	fn	A-G
GPE043550	S.melongena	FN	A(T)G
GPE045840	S.melongena	FN	A(T)G
GPE045970	S.melongena	fn	A-G
GPE046240	S.melongena	FN	A(T)G
GPE046670	S.melongena	fn	A-G
GPE047650	S.melongena	fn	A-G
GPE047710	S.melongena	FN	A(T)G
GPE048710	S.melongena	FN	A(T)G
GPE048740	S.melongena	FN	A(T)G
GPE049050	S.melongena	fn	A-G
GPE049300	S.melongena	fn	A-G
GPE051750	S.melongena	FN	A(T)G
GPE051800	S.melongena	FN	A(T)G
GPE051840	S.melongena	FN	A(T)G
GPE052440	S.melongena	FN	A(T)G
GPE052510	S.melongena	fn	A-G
GPE052520	S.melongena	FN	A(T)G
GPE052560	S.melongena	FN	A(T)G
GPE052740	S.melongena	FN	A(T)G
GPE052760	S.melongena	FN	A(T)G
GPE053150	S.melongena	fn	A-G
GPE053650	S.melongena	FN	A(T)G
GPE059520	S.melongena	fn	A-G
GPE008370	S.insanum	FN	A(T)G
GPE008440	S.insanum	FN	A(T)G
GPE008450	S.insanum	FN	A(T)G
GPE008460	S.insanum	FN	A(T)G
GPE008470	S.insanum	FN	A(T)G
GPE008600	S.insanum	FN	A(T)G
GPE008630	S.insanum	FN	A(T)G
GPE011630	S.insanum	FN	A(T)G
GPE013320	S.insanum	FN	A(T)G
GPE014070	S.insanum	FN	A(T)G
GPE015140	S.insanum	FN	A(T)G
GPE065730	S.insanum	FN	A(T)G
GPE008290	S.incanum	FN	A(T)G
GPE008350	S.incanum	FN	A(T)G
GPE008640	S.incanum	FN	A(T)G
GPE016100	S.incanum	FN	A(T)G
GPE005220	S.linnaeanum	FN	A(T)G
GPE018570	S.linnaeanum	FN	A(T)G
GPE020810	S.linnaeanum	FN	A(T)G
GPE021590	S.macrocarpon	FN	A(T)G
GPE011780	S.humile	FN	A(T)G
GPE010150	S.tettense	FN	A(T)G
