## Supplementary material for "The irregular fruit green netting: An eggplant domestication trait controlled by the *SmGLK2* gene with implications in fruit colour diversification": Table S5

### Sheet: Table S5
Table S5. Genotype of the 1,761 accessions used for the edges-to-core fine-mapping approach, indicating for each indel position if the individual was heterozygous (H) or homozygous for S. melongena (MEL1 or MEL5), S. dasyphyllum (DAS), or S. insanum (INS).
Individual name		Genotype
	Indel_1	Indel_2	Indel_3	Indel_4	Indel_5	Indel_6
	5,27 Mb	5,41 Mb	5,46 Mb	5,77 Mb	5,92 Mb	5,96 Mb
DAS1	H	-	-	-	H	-
DAS2	MEL1	-	-	-	MEL1	-
DAS3	MEL1	-	-	-	MEL1	-
DAS4	H	-	-	-	H	-
DAS5	H	-	-	-	H	-
DAS6	MEL1	-	-	-	MEL1	-
DAS7	H	-	-	-	H	-
DAS8	H	-	-	-	H	-
DAS9	H	-	-	-	H	-
DAS10	MEL1	-	-	-	MEL1	-
DAS11	MEL1	-	-	-	MEL1	-
DAS12	MEL1	-	-	-	MEL1	-
DAS13	H	-	-	-	H	-
DAS14	MEL1	-	-	-	MEL1	-
DAS15	MEL1	-	-	-	MEL1	-
DAS16	H	-	-	-	H	-
DAS17	MEL1	-	-	-	MEL1	-
DAS18	MEL1	-	-	-	MEL1	-
DAS19	H	-	-	-	H	-
DAS20	H	-	-	-	H	-
DAS21	H	-	-	-	H	-
DAS22	MEL1	-	-	-	MEL1	-
DAS23	H	-	-	-	H	-
DAS24	MEL1	-	-	-	MEL1	-
DAS25	MEL1	-	-	-	MEL1	-
DAS26	H	-	-	-	H	-
DAS27	H	-	-	-	H	-
DAS28	MEL1	-	-	-	MEL1	-
DAS29	MEL1	H	H	H	H	-
DAS30	MEL1	-	-	-	MEL1	-
DAS31	H	-	-	-	H	-
DAS32	H	-	-	-	H	-
DAS33	H	-	-	-	H	-
DAS34	H	-	-	-	H	-
DAS35	H	-	-	-	H	-
DAS36	H	-	-	-	H	-
DAS37	H	-	-	-	H	-
DAS38	MEL1	-	-	-	MEL1	-
DAS39	MEL1	-	-	-	MEL1	-
DAS40	H	-	-	-	H	-
DAS41	H	-	-	-	H	-
DAS42	MEL1	-	-	-	MEL1	-
DAS43	H	-	-	-	H	-
DAS44	H	-	-	-	H	-
DAS45	MEL1	-	-	-	MEL1	-
DAS46	H	-	-	-	H	-
DAS47	MEL1	-	-	-	MEL1	-
DAS48	H	-	-	-	H	-
DAS49	H	-	-	-	H	-
DAS50	H	-	-	-	H	-
DAS51	H	-	-	-	H	-
DAS52	MEL1	-	-	-	MEL1	-
DAS53	MEL1	-	-	-	MEL1	-
DAS54	MEL1	-	-	-	MEL1	-
DAS55	MEL1	-	-	-	MEL1	-
DAS56	MEL1	H	H	H	H	-
DAS57	MEL1	-	-	-	MEL1	-
DAS58	MEL1	-	-	-	MEL1	-
DAS59	MEL1	-	-	-	MEL1	-
DAS60	H	-	-	-	H	-
DAS61	H	-	-	-	H	-
DAS62	MEL1	-	-	-	MEL1	-
DAS63	MEL1	-	-	-	MEL1	-
DAS64	MEL1	-	-	-	MEL1	-
DAS65	H	-	-	-	H	-
DAS66	MEL1	-	-	-	MEL1	-
DAS67	MEL1	-	-	-	MEL1	-
DAS68	H	-	-	-	H	-
DAS69	H	-	-	-	H	-
DAS70	H	-	-	-	H	-
DAS71	H	-	-	-	H	-
DAS72	MEL1	-	-	-	MEL1	-
DAS73	H	-	-	-	H	-
DAS74	MEL1	-	-	-	MEL1	-
DAS75	H	-	-	-	H	-
DAS76	MEL1	-	-	-	MEL1	-
DAS77	MEL1	-	-	-	MEL1	-
DAS78	H	-	-	-	H	-
DAS79	MEL1	-	-	-	MEL1	-
DAS80	H	-	-	-	H	-
DAS81	MEL1	-	-	-	MEL1	-
DAS82	MEL1	-	-	-	MEL1	-
DAS83	H	-	-	-	H	-
DAS84	MEL1	-	-	-	MEL1	-
DAS85	H	-	-	-	H	-
DAS86	H	-	-	-	H	-
DAS87	MEL1	-	-	-	MEL1	-
DAS88	MEL1	-	-	-	MEL1	-
DAS89	H	-	-	-	H	-
DAS90	MEL1	-	-	-	MEL1	-
DAS91	MEL1	-	-	-	MEL1	-
DAS92	H	-	-	-	H	-
DAS93	H	-	-	-	H	-
DAS94	MEL1	-	-	-	MEL1	-
DAS95	MEL1	-	-	-	MEL1	-
DAS96	H	-	-	-	H	-
DAS97	MEL1	-	-	-	MEL1	-
DAS98	MEL1	-	-	-	MEL1	-
DAS99	MEL1	-	-	-	MEL1	-
DAS100	H	-	-	-	H	-
DAS101	MEL1	-	-	-	MEL1	-
DAS102	MEL1	-	-	-	MEL1	-
DAS103	MEL1	-	-	-	MEL1	-
DAS104	MEL1	-	-	-	MEL1	-
DAS105	MEL1	-	-	-	MEL1	-
DAS106	H	-	-	-	H	-
DAS107	H	-	-	-	H	-
DAS108	H	-	-	-	H	-
DAS109	MEL1	-	-	-	MEL1	-
DAS110	MEL1	-	-	-	MEL1	-
DAS111	MEL1	-	-	-	MEL1	-
DAS112	MEL1	-	-	-	MEL1	-
DAS113	H	-	-	-	H	-
DAS114	MEL1	-	-	-	MEL1	-
DAS115	MEL1	-	-	-	MEL1	-
DAS116	MEL1	-	-	-	MEL1	-
DAS117	MEL1	-	-	-	MEL1	-
DAS118	MEL1	-	-	-	MEL1	-
DAS119	MEL1	-	-	-	MEL1	-
DAS120	H	-	-	-	H	-
DAS121	MEL1	-	-	-	MEL1	-
DAS122	H	-	-	-	H	-
DAS123	MEL1	-	-	-	MEL1	-
DAS124	MEL1	-	-	-	MEL1	-
DAS125	MEL1	-	-	-	MEL1	-
DAS126	MEL1	-	-	-	MEL1	-
DAS127	MEL1	-	-	-	MEL1	-
DAS128	H	-	-	-	H	-
DAS129	H	-	-	-	H	-
DAS130	MEL1	-	-	-	MEL1	-
DAS131	H	-	-	-	H	-
DAS132	H	-	-	-	H	-
DAS133	MEL1	-	-	-	MEL1	-
DAS134	H	-	-	-	H	-
DAS135	MEL1	-	-	-	MEL1	-
DAS136	MEL1	-	-	-	MEL1	-
DAS137	MEL1	-	-	-	MEL1	-
DAS138	MEL1	-	-	-	MEL1	-
DAS139	H	-	-	-	H	-
DAS140	MEL1	-	-	-	MEL1	-
DAS141	MEL1	-	-	-	MEL1	-
DAS142	MEL1	-	-	-	MEL1	-
DAS143	MEL1	-	-	-	MEL1	-
DAS144	MEL1	-	-	-	MEL1	-
DAS145	MEL1	-	-	-	MEL1	-
DAS146	H	-	-	-	H	-
DAS147	MEL1	-	-	-	MEL1	-
DAS148	H	-	-	-	H	-
DAS149	H	-	-	-	H	-
DAS150	H	-	-	-	H	-
DAS151	MEL1	-	-	-	MEL1	-
DAS152	MEL1	-	-	-	MEL1	-
DAS153	MEL1	-	-	-	MEL1	-
DAS154	MEL1	-	-	-	MEL1	-
DAS155	MEL1	-	-	-	MEL1	-
DAS156	MEL1	-	-	-	MEL1	-
DAS157	MEL1	-	-	-	MEL1	-
DAS158	MEL1	-	-	-	MEL1	-
DAS159	MEL1	-	-	-	MEL1	-
DAS160	MEL1	-	-	-	MEL1	-
DAS161	H	-	-	-	H	-
DAS162	H	-	-	-	H	-
DAS163	MEL1	-	-	-	MEL1	-
DAS164	H	-	-	-	H	-
DAS165	MEL1	-	-	-	MEL1	-
DAS166	MEL1	-	-	-	MEL1	-
DAS167	MEL1	-	-	-	MEL1	-
DAS168	MEL1	-	-	-	MEL1	-
DAS169	MEL1	-	-	-	MEL1	-
DAS170	H	-	-	-	H	-
DAS171	H	-	-	-	H	-
DAS172	H	-	-	-	H	-
DAS173	MEL1	H	H	H	H	-
DAS174	MEL1	-	-	-	MEL1	-
DAS175	MEL1	-	-	-	MEL1	-
DAS176	H	-	-	-	H	-
DAS177	MEL1	-	-	-	MEL1	-
DAS178	MEL1	-	-	-	MEL1	-
DAS179	H	-	-	-	H	-
DAS180	MEL1	-	-	-	MEL1	-
DAS181	MEL1	-	-	-	MEL1	-
DAS182	MEL1	-	-	-	MEL1	-
DAS183	H	-	-	-	H	-
DAS184	MEL1	-	-	-	MEL1	-
DAS185	MEL1	-	-	-	MEL1	-
DAS186	H	-	-	-	H	-
DAS187	MEL1	-	-	-	MEL1	-
DAS188	H	-	-	-	H	-
DAS189	H	-	-	-	H	-
DAS190	MEL1	-	-	-	MEL1	-
DAS191	H	-	-	-	H	-
DAS192	MEL1	-	-	-	MEL1	-
DAS193	MEL1	-	-	-	MEL1	-
DAS194	MEL1	-	-	-	MEL1	-
DAS195	H	-	-	-	H	-
DAS196	H	-	-	-	H	-
DAS197	H	-	-	-	H	-
DAS198	MEL1	-	-	-	MEL1	-
DAS199	MEL1	-	-	-	MEL1	-
DAS200	H	-	-	-	H	-
DAS201	H	-	-	-	H	-
DAS202	MEL1	-	-	-	MEL1	-
DAS203	H	-	-	-	H	-
DAS204	MEL1	-	-	-	MEL1	-
DAS205	MEL1	-	-	-	MEL1	-
DAS206	MEL1	-	-	-	MEL1	-
DAS207	MEL1	-	-	-	MEL1	-
DAS208	H	-	-	-	H	-
DAS209	MEL1	-	-	-	MEL1	-
DAS210	H	-	-	-	H	-
DAS211	MEL1	-	-	-	MEL1	-
DAS212	H	-	-	-	H	-
DAS213	MEL1	-	-	-	MEL1	-
DAS214	MEL1	-	-	-	MEL1	-
DAS215	MEL1	-	-	-	MEL1	-
DAS216	H	-	-	-	H	-
DAS217	H	-	-	-	H	-
DAS218	MEL1	-	-	-	MEL1	-
DAS219	H	-	-	-	H	-
DAS220	MEL1	-	-	-	MEL1	-
DAS221	H	-	-	-	H	-
DAS222	H	-	-	-	H	-
DAS223	H	-	-	-	H	-
DAS224	MEL1	-	-	-	MEL1	-
DAS225	H	MEL1	MEL1	MEL1	MEL1	-
DAS226	MEL1	-	-	-	MEL1	-
DAS227	H	-	-	-	H	-
DAS228	MEL1	H	H	H	H	-
DAS229	MEL1	-	-	-	MEL1	-
DAS230	MEL1	-	-	-	MEL1	-
DAS231	H	-	-	-	H	-
DAS232	H	-	-	-	H	-
DAS233	MEL1	-	-	-	MEL1	-
DAS234	MEL1	-	-	-	MEL1	-
DAS235	MEL1	-	-	-	MEL1	-
DAS236	H	-	-	-	H	-
DAS237	MEL1	-	-	-	MEL1	-
DAS238	MEL1	-	-	-	MEL1	-
DAS239	H	-	-	-	H	-
DAS240	H	-	-	-	H	-
DAS241	MEL1	-	-	-	MEL1	-
DAS242	MEL1	-	-	-	MEL1	-
DAS243	H	-	-	-	H	-
DAS244	H	-	-	-	H	-
DAS245	MEL1	-	-	-	MEL1	-
DAS246	MEL1	-	-	-	MEL1	-
DAS247	MEL1	-	-	-	MEL1	-
DAS248	MEL1	-	-	-	MEL1	-
DAS249	H	-	-	-	H	-
DAS250	MEL1	-	-	-	MEL1	-
DAS251	MEL1	-	-	-	MEL1	-
DAS252	MEL1	-	-	-	MEL1	-
DAS253	H	-	-	-	H	-
DAS254	MEL1	-	-	-	MEL1	-
DAS255	MEL1	-	-	-	MEL1	-
DAS256	H	-	-	-	H	-
DAS257	MEL1	-	-	-	MEL1	-
DAS258	MEL1	-	-	-	MEL1	-
DAS259	H	-	-	-	H	-
DAS260	H	-	-	-	H	-
DAS261	MEL1	-	-	-	MEL1	-
DAS262	H	-	-	-	H	-
DAS263	H	-	-	-	H	-
DAS264	H	-	-	-	H	-
DAS265	H	-	-	-	H	-
DAS266	MEL1	-	-	-	MEL1	-
DAS267	MEL1	-	-	-	MEL1	-
DAS268	MEL1	-	-	-	MEL1	-
DAS269	MEL1	-	-	-	MEL1	-
DAS270	MEL1	-	-	-	MEL1	-
DAS271	MEL1	-	-	-	MEL1	-
DAS272	H	-	-	-	H	-
DAS273	MEL1	-	-	-	MEL1	-
DAS274	MEL1	-	-	-	MEL1	-
DAS275	MEL1	-	-	-	MEL1	-
DAS276	H	-	-	-	H	-
DAS277	MEL1	-	-	-	MEL1	-
DAS278	MEL1	-	-	-	MEL1	-
DAS279	H	-	-	-	H	-
DAS280	MEL1	-	-	-	MEL1	-
DAS281	MEL1	-	-	-	MEL1	-
DAS282	MEL1	-	-	-	MEL1	-
DAS283	H	-	-	-	H	-
DAS284	H	-	-	-	H	-
DAS285	H	-	-	-	H	-
DAS286	DAS	-	-	-	DAS	-
DAS287	MEL1	-	-	-	MEL1	-
DAS288	MEL1	-	-	-	MEL1	-
DAS289	H	-	-	-	H	-
DAS290	H	DAS	DAS	DAS	DAS	-
DAS291	MEL1	-	-	-	MEL1	-
DAS292	H	-	-	-	H	-
DAS293	MEL1	-	-	-	MEL1	-
DAS294	MEL1	-	-	-	MEL1	-
DAS295	MEL1	-	-	-	MEL1	-
DAS296	H	-	-	-	H	-
DAS297	H	-	-	-	H	-
DAS298	H	-	-	-	H	-
DAS299	H	-	-	-	H	-
DAS300	MEL1	-	-	-	MEL1	-
DAS301	H	-	-	-	H	-
DAS302	H	-	-	-	H	-
DAS303	H	-	-	-	H	-
DAS304	H	-	-	-	H	-
DAS305	MEL1	-	-	-	MEL1	-
DAS306	MEL1	-	-	-	MEL1	-
DAS307	MEL1	-	-	-	MEL1	-
DAS308	H	-	-	-	H	-
DAS309	H	-	-	-	H	-
DAS310	H	-	-	-	H	-
DAS311	MEL1	-	-	-	MEL1	-
DAS312	H	-	-	-	H	-
DAS313	MEL1	-	-	-	MEL1	-
DAS314	H	-	-	-	H	-
DAS315	MEL1	-	-	-	MEL1	-
DAS316	MEL1	-	-	-	MEL1	-
DAS317	H	-	-	-	H	-
DAS318	MEL1	-	-	-	MEL1	-
DAS319	H	-	-	-	H	-
DAS320	MEL1	-	-	-	MEL1	-
DAS321	MEL1	-	-	-	MEL1	-
DAS322	H	-	-	-	H	-
DAS323	H	-	-	-	H	-
DAS324	MEL1	-	-	-	MEL1	-
DAS325	MEL1	-	-	-	MEL1	-
DAS326	H	-	-	-	H	-
DAS327	MEL1	-	-	-	MEL1	-
DAS328	MEL1	-	-	-	MEL1	-
DAS329	MEL1	-	-	-	MEL1	-
DAS330	H	-	-	-	H	-
DAS331	H	-	-	-	H	-
DAS332	H	-	-	-	H	-
DAS333	H	-	-	-	H	-
DAS334	H	-	-	-	H	-
DAS335	MEL1	-	-	-	MEL1	-
DAS336	MEL1	-	-	-	MEL1	-
DAS337	H	-	-	-	H	-
DAS338	MEL1	-	-	-	MEL1	-
DAS339	H	-	-	-	H	-
DAS340	H	-	-	-	H	-
DAS341	MEL1	-	-	-	MEL1	-
DAS342	MEL1	-	-	-	MEL1	-
DAS343	MEL1	-	-	-	MEL1	-
DAS344	H	-	-	-	H	-
DAS345	MEL1	-	-	-	MEL1	-
DAS346	H	-	-	-	H	-
DAS347	H	-	-	-	H	-
DAS348	H	-	-	-	H	-
DAS349	H	-	-	-	H	-
DAS350	MEL1	-	-	-	MEL1	-
DAS351	MEL1	-	-	-	MEL1	-
DAS352	H	-	-	-	H	-
DAS353	MEL1	-	-	-	MEL1	-
DAS354	MEL1	-	-	-	MEL1	-
DAS355	H	-	-	-	H	-
DAS356	MEL1	-	-	-	MEL1	-
DAS357	MEL1	-	-	-	MEL1	-
DAS358	MEL1	-	-	-	MEL1	-
DAS359	MEL1	-	-	-	MEL1	-
DAS360	H	-	-	-	H	-
DAS361	MEL1	-	-	-	MEL1	-
DAS362	MEL1	-	-	-	MEL1	-
DAS363	MEL1	-	-	-	MEL1	-
DAS364	MEL1	-	-	-	MEL1	-
DAS365	MEL1	-	-	-	MEL1	-
DAS366	H	-	-	-	H	-
DAS367	MEL1	-	-	-	MEL1	-
DAS368	MEL1	-	-	-	MEL1	-
DAS369	H	-	-	-	H	-
DAS370	MEL1	-	-	-	MEL1	-
DAS371	H	-	-	-	H	-
DAS372	MEL1	-	-	-	MEL1	-
DAS373	MEL1	-	-	-	MEL1	-
DAS374	MEL1	-	-	-	MEL1	-
DAS375	MEL1	-	-	-	MEL1	-
DAS376	MEL1	-	-	-	MEL1	-
DAS377	MEL1	-	-	-	MEL1	-
DAS378	H	-	-	-	H	-
DAS379	MEL1	-	-	-	MEL1	-
DAS380	H	-	-	-	H	-
DAS381	H	-	-	-	H	-
DAS382	H	-	-	-	H	-
DAS383	MEL1	-	-	-	MEL1	-
DAS384	H	-	-	-	H	-
DAS385	MEL1	-	-	-	MEL1	-
DAS386	DAS	MEL1	MEL1	MEL1	MEL1	-
DAS387	H	-	-	-	H	-
DAS388	H	-	-	-	H	-
DAS389	H	-	-	-	H	-
DAS390	MEL1	-	-	-	MEL1	-
DAS391	H	-	-	-	H	-
DAS392	MEL1	-	-	-	MEL1	-
DAS393	H	-	-	-	H	-
DAS394	H	-	-	-	H	-
DAS395	MEL1	-	-	-	MEL1	-
DAS396	MEL1	-	-	-	MEL1	-
DAS397	MEL1	-	-	-	MEL1	-
DAS398	MEL1	-	-	-	MEL1	-
DAS399	MEL1	-	-	-	MEL1	-
DAS400	MEL1	-	-	-	MEL1	-
DAS401	MEL1	-	-	-	MEL1	-
DAS402	H	-	-	-	H	-
DAS403	MEL1	-	-	-	MEL1	-
DAS404	MEL1	-	-	-	MEL1	-
DAS405	MEL1	-	-	-	MEL1	-
DAS406	MEL1	-	-	-	MEL1	-
DAS407	MEL1	-	-	-	MEL1	-
DAS408	MEL1	-	-	-	MEL1	-
DAS409	H	-	-	-	H	-
DAS410	H	-	-	-	H	-
DAS411	MEL1	-	-	-	MEL1	-
DAS412	MEL1	-	-	-	MEL1	-
DAS413	MEL1	-	-	-	MEL1	-
DAS414	MEL1	-	-	-	MEL1	-
DAS415	MEL1	-	-	-	MEL1	-
DAS416	MEL1	-	-	-	MEL1	-
DAS417	MEL1	-	-	-	MEL1	-
DAS418	MEL1	-	-	-	MEL1	-
DAS419	H	-	-	-	H	-
DAS420	MEL1	-	-	-	MEL1	-
DAS421	MEL1	-	-	-	MEL1	-
DAS422	MEL1	-	-	-	MEL1	-
DAS423	H	-	-	-	H	-
DAS424	H	-	-	-	H	-
DAS425	MEL1	-	-	-	MEL1	-
DAS426	H	-	-	-	H	-
DAS427	MEL1	-	-	-	MEL1	-
DAS428	MEL1	-	-	-	MEL1	-
DAS429	H	-	-	-	H	-
DAS430	H	-	-	-	H	-
DAS431	MEL1	-	-	-	MEL1	-
DAS432	MEL1	-	-	-	MEL1	-
DAS433	MEL1	-	-	-	MEL1	-
DAS434	H	-	-	-	H	-
DAS435	MEL1	-	-	-	MEL1	-
DAS436	MEL1	-	-	-	MEL1	-
DAS437	MEL1	-	-	-	MEL1	-
DAS438	MEL1	-	-	-	MEL1	-
DAS439	MEL1	-	-	-	MEL1	-
DAS440	MEL1	-	-	-	MEL1	-
DAS441	MEL1	-	-	-	MEL1	-
DAS442	MEL1	-	-	-	MEL1	-
DAS443	H	-	-	-	H	-
DAS444	H	-	-	-	H	-
DAS445	DAS	MEL1	MEL1	MEL1	MEL1	-
DAS446	H	-	-	-	H	-
DAS447	MEL1	-	-	-	MEL1	-
DAS448	MEL1	H	H	H	H	-
DAS449	H	-	-	-	H	-
DAS450	H	-	-	-	H	-
DAS451	H	-	-	-	H	-
DAS452	MEL1	-	-	-	MEL1	-
DAS453	MEL1	-	-	-	MEL1	-
DAS454	MEL1	-	-	-	MEL1	-
DAS455	MEL1	-	-	-	MEL1	-
DAS456	MEL1	-	-	-	MEL1	-
DAS457	MEL1	-	-	-	MEL1	-
DAS458	MEL1	-	-	-	MEL1	-
DAS459	MEL1	-	-	-	MEL1	-
DAS460	MEL1	-	-	-	MEL1	-
DAS461	H	-	-	-	H	-
DAS462	H	-	-	-	H	-
DAS463	MEL1	-	-	-	MEL1	-
DAS464	MEL1	-	-	-	MEL1	-
DAS465	H	-	-	-	H	-
DAS466	H	-	-	-	H	-
DAS467	H	-	-	-	H	-
DAS468	MEL1	-	-	-	MEL1	-
DAS469	MEL1	-	-	-	MEL1	-
DAS470	H	-	-	-	H	-
DAS471	MEL1	-	-	-	MEL1	-
DAS472	MEL1	-	-	-	MEL1	-
DAS473	H	-	-	-	H	-
DAS474	H	-	-	-	H	-
DAS475	H	-	-	-	H	-
DAS476	H	-	-	-	H	-
DAS477	MEL1	-	-	-	MEL1	-
DAS478	MEL1	-	-	-	MEL1	-
DAS479	H	-	-	-	H	-
DAS480	MEL1	-	-	-	MEL1	-
DAS481	MEL1	-	-	-	MEL1	-
DAS482	H	-	-	-	H	-
DAS483	H	-	-	-	H	-
DAS484	H	-	-	-	H	-
DAS485	MEL1	-	-	-	MEL1	-
DAS486	MEL1	-	-	-	MEL1	-
DAS487	H	-	-	-	H	-
DAS488	MEL1	-	-	-	MEL1	-
DAS489	MEL1	-	-	-	MEL1	-
DAS490	H	-	-	-	H	-
DAS491	H	-	-	-	H	-
DAS492	MEL1	-	-	-	MEL1	-
DAS493	H	-	-	-	H	-
DAS494	H	-	-	-	H	-
DAS495	MEL1	-	-	-	MEL1	-
DAS496	MEL1	-	-	-	MEL1	-
DAS497	H	-	-	-	H	-
DAS498	MEL1	-	-	-	MEL1	-
DAS499	MEL1	-	-	-	MEL1	-
DAS500	H	-	-	-	H	-
DAS501	H	-	-	-	H	-
DAS502	MEL1	-	-	-	MEL1	-
DAS503	H	-	-	-	H	-
DAS504	H	-	-	-	H	-
DAS505	H	-	-	-	H	-
DAS506	MEL1	-	-	-	MEL1	-
DAS507	H	-	-	-	H	-
DAS508	MEL1	-	-	-	MEL1	-
DAS509	MEL1	-	-	-	MEL1	-
DAS510	H	-	-	-	H	-
DAS511	MEL1	-	-	-	MEL1	-
DAS512	H	-	-	-	H	-
DAS513	MEL1	-	-	-	MEL1	-
DAS514	MEL1	-	-	-	MEL1	-
DAS515	H	-	-	-	H	-
DAS516	H	-	-	-	H	-
DAS517	MEL1	-	-	-	MEL1	-
DAS518	H	DAS	DAS	DAS	DAS	-
DAS519	H	-	-	-	H	-
DAS520	H	-	-	-	H	-
DAS521	MEL1	-	-	-	MEL1	-
DAS522	H	-	-	-	H	-
DAS523	MEL1	-	-	-	MEL1	-
DAS524	MEL1	-	-	-	MEL1	-
DAS525	MEL1	-	-	-	MEL1	-
DAS526	MEL1	-	-	-	MEL1	-
DAS527	H	-	-	-	H	-
DAS528	MEL1	-	-	-	MEL1	-
DAS529	MEL1	-	-	-	MEL1	-
DAS530	H	-	-	-	H	-
DAS531	MEL1	-	-	-	MEL1	-
DAS532	MEL1	-	-	-	MEL1	-
DAS533	H	-	-	-	H	-
DAS534	MEL1	-	-	-	MEL1	-
DAS535	MEL1	-	-	-	MEL1	-
DAS536	H	-	-	-	H	-
DAS537	MEL1	-	-	-	MEL1	-
DAS538	MEL1	-	-	-	MEL1	-
DAS539	H	-	-	-	H	-
DAS540	H	-	-	-	H	-
DAS541	H	-	-	-	H	-
DAS542	MEL1	-	-	-	MEL1	-
DAS543	MEL1	-	-	-	MEL1	-
DAS544	H	-	-	-	H	-
DAS545	MEL1	-	-	-	MEL1	-
DAS546	H	-	-	-	H	-
DAS547	H	-	-	-	H	-
DAS548	MEL1	-	-	-	MEL1	-
DAS549	H	-	-	-	H	-
DAS550	MEL1	-	-	-	MEL1	-
DAS551	MEL1	-	-	-	MEL1	-
DAS552	MEL1	-	-	-	MEL1	-
DAS553	MEL1	-	-	-	MEL1	-
DAS554	MEL1	-	-	-	MEL1	-
DAS555	MEL1	-	-	-	MEL1	-
DAS556	H	-	-	-	H	-
DAS557	MEL1	-	-	-	MEL1	-
DAS558	H	-	-	-	H	-
DAS559	MEL1	-	-	-	MEL1	-
DAS560	MEL1	-	-	-	MEL1	-
DAS561	MEL1	-	-	-	MEL1	-
DAS562	MEL1	-	-	-	MEL1	-
DAS563	MEL1	-	-	-	MEL1	-
DAS564	MEL1	-	-	-	MEL1	-
DAS565	MEL1	-	-	-	MEL1	-
DAS566	MEL1	-	-	-	MEL1	-
DAS567	MEL1	-	-	-	MEL1	-
DAS568	MEL1	-	-	-	MEL1	-
DAS569	MEL1	-	-	-	MEL1	-
DAS570	H	-	-	-	H	-
DAS571	MEL1	-	-	-	MEL1	-
DAS572	MEL1	-	-	-	MEL1	-
DAS573	H	-	-	-	H	-
DAS574	MEL1	-	-	-	MEL1	-
DAS575	MEL1	-	-	-	MEL1	-
DAS576	MEL1	-	-	-	MEL1	-
DAS577	MEL1	-	-	-	MEL1	-
DAS578	MEL1	-	-	-	MEL1	-
DAS579	H	-	-	-	H	-
DAS580	MEL1	-	-	-	MEL1	-
DAS581	MEL1	-	-	-	MEL1	-
DAS582	MEL1	-	-	-	MEL1	-
DAS583	MEL1	-	-	-	MEL1	-
DAS584	MEL1	-	-	-	MEL1	-
DAS585	MEL1	-	-	-	MEL1	-
DAS586	H	-	-	-	H	-
DAS587	MEL1	-	-	-	MEL1	-
DAS588	H	-	-	-	H	-
DAS589	MEL1	-	-	-	MEL1	-
DAS590	MEL1	-	-	-	MEL1	-
DAS591	MEL1	-	-	-	MEL1	-
DAS592	H	-	-	-	H	-
DAS593	MEL1	-	-	-	MEL1	-
DAS594	MEL1	-	-	-	MEL1	-
DAS595	MEL1	-	-	-	MEL1	-
DAS596	MEL1	-	-	-	MEL1	-
DAS597	MEL1	-	-	-	MEL1	-
DAS598	H	-	-	-	H	-
DAS599	H	-	-	-	H	-
DAS600	MEL1	-	-	-	MEL1	-
DAS601	MEL1	-	-	-	MEL1	-
DAS602	MEL1	-	-	-	MEL1	-
DAS603	H	-	-	-	H	-
DAS604	MEL1	-	-	-	MEL1	-
DAS605	H	-	-	-	H	-
DAS606	MEL1	-	-	-	MEL1	-
DAS607	H	-	-	-	H	-
DAS608	MEL1	-	-	-	MEL1	-
DAS609	MEL1	-	-	-	MEL1	-
DAS610	MEL1	-	-	-	MEL1	-
DAS611	MEL1	-	-	-	MEL1	-
DAS612	MEL1	-	-	-	MEL1	-
DAS613	H	-	-	-	H	-
DAS614	MEL1	-	-	-	MEL1	-
DAS615	H	-	-	-	H	-
DAS616	MEL1	-	-	-	MEL1	-
DAS617	H	-	-	-	H	-
DAS618	MEL1	-	-	-	MEL1	-
DAS619	MEL1	-	-	-	MEL1	-
DAS620	MEL1	-	-	-	MEL1	-
DAS621	MEL1	-	-	-	MEL1	-
DAS622	MEL1	-	-	-	MEL1	-
DAS623	MEL1	-	-	-	MEL1	-
DAS624	MEL1	-	-	-	MEL1	-
DAS625	H	-	-	-	H	-
DAS626	MEL1	-	-	-	MEL1	-
DAS627	H	-	-	-	H	-
DAS628	H	-	-	-	H	-
DAS629	H	-	-	-	H	-
DAS630	H	-	-	-	H	-
DAS631	MEL1	-	-	-	MEL1	-
DAS632	H	-	-	-	H	-
DAS633	H	-	-	-	H	-
DAS634	MEL1	-	-	-	MEL1	-
DAS635	MEL1	-	-	-	MEL1	-
DAS636	MEL1	-	-	-	MEL1	-
DAS637	MEL1	-	-	-	MEL1	-
DAS638	MEL1	-	-	-	MEL1	-
DAS639	H	-	-	-	H	-
DAS640	MEL1	-	-	-	MEL1	-
DAS641	MEL1	-	-	-	MEL1	-
DAS642	H	-	-	-	H	-
DAS643	MEL1	-	-	-	MEL1	-
DAS644	H	-	-	-	H	-
DAS645	MEL1	H	H	H	H	-
DAS646	MEL1	-	-	-	MEL1	-
DAS647	MEL1	-	-	-	MEL1	-
DAS648	H	-	-	-	H	-
DAS649	H	-	-	-	H	-
DAS650	MEL1	-	-	-	MEL1	-
DAS651	H	-	-	-	H	-
DAS652	H	-	-	-	H	-
DAS653	MEL1	-	-	-	MEL1	-
DAS654	H	-	-	-	H	-
DAS655	MEL1	MEL1	H	H	H	-
DAS656	MEL1	-	-	-	MEL1	-
DAS657	H	-	-	-	H	-
DAS658	MEL1	-	-	-	MEL1	-
DAS659	H	-	-	-	H	-
DAS660	MEL1	-	-	-	MEL1	-
DAS661	MEL1	-	-	-	MEL1	-
DAS662	MEL1	-	-	-	MEL1	-
DAS663	MEL1	-	-	-	MEL1	-
DAS664	MEL1	-	-	-	MEL1	-
DAS665	H	-	-	-	H	-
DAS666	H	-	-	-	H	-
DAS667	MEL1	-	-	-	MEL1	-
DAS668	MEL1	-	-	-	MEL1	-
DAS669	MEL1	-	-	-	MEL1	-
DAS670	MEL1	-	-	-	MEL1	-
DAS671	MEL1	-	-	-	MEL1	-
DAS672	H	-	-	-	H	-
DAS673	MEL1	-	-	-	MEL1	-
DAS674	MEL1	-	-	-	MEL1	-
DAS675	MEL1	-	-	-	MEL1	-
DAS676	H	-	-	-	H	-
DAS677	MEL1	-	-	-	MEL1	-
DAS678	H	-	-	-	H	-
DAS679	MEL1	-	-	-	MEL1	-
DAS680	H	-	-	-	H	-
DAS681	H	-	-	-	H	-
DAS682	H	-	-	-	H	-
DAS683	MEL1	-	-	-	MEL1	-
DAS684	MEL1	-	-	-	MEL1	-
DAS685	H	-	-	-	H	-
DAS686	H	-	-	-	H	-
DAS687	MEL1	-	-	-	MEL1	-
DAS688	MEL1	-	-	-	MEL1	-
DAS689	H	-	-	-	H	-
DAS690	H	-	-	-	H	-
DAS691	MEL1	-	-	-	MEL1	-
DAS692	MEL1	-	-	-	MEL1	-
DAS693	H	-	-	-	H	-
DAS694	MEL1	-	-	-	MEL1	-
DAS695	H	-	-	-	H	-
DAS696	H	-	-	-	H	-
DAS697	H	-	-	-	H	-
DAS698	MEL1	-	-	-	MEL1	-
DAS699	H	-	-	-	H	-
DAS700	MEL1	-	-	-	MEL1	-
DAS701	H	-	-	-	H	-
DAS702	MEL1	-	-	-	MEL1	-
DAS703	H	-	-	-	H	-
DAS704	H	-	-	-	H	-
DAS705	H	-	-	-	H	-
DAS706	H	-	-	-	H	-
DAS707	MEL1	-	-	-	MEL1	-
DAS708	MEL1	-	-	-	MEL1	-
DAS709	MEL1	-	-	-	MEL1	-
DAS710	MEL1	-	-	-	MEL1	-
DAS711	H	-	-	-	H	-
DAS712	H	-	-	-	H	-
DAS713	MEL1	-	-	-	MEL1	-
DAS714	H	-	-	-	H	-
DAS715	MEL1	-	-	-	MEL1	-
DAS716	H	-	-	-	H	-
DAS717	MEL1	-	-	-	MEL1	-
DAS718	MEL1	-	-	-	MEL1	-
DAS719	H	-	-	-	H	-
DAS720	H	-	-	-	H	-
DAS721	MEL1	-	-	-	MEL1	-
DAS722	MEL1	-	-	-	MEL1	-
DAS723	H	-	-	-	H	-
DAS724	MEL1	-	-	-	MEL1	-
DAS725	MEL1	-	-	-	MEL1	-
DAS726	H	-	-	-	H	-
DAS727	MEL1	-	-	-	MEL1	-
DAS728	H	-	-	-	H	-
DAS729	MEL1	-	-	-	MEL1	-
DAS730	MEL1	-	-	-	MEL1	-
DAS731	MEL1	-	-	-	MEL1	-
DAS732	MEL1	-	-	-	MEL1	-
DAS733	MEL1	-	-	-	MEL1	-
DAS734	MEL1	-	-	-	MEL1	-
DAS735	MEL1	-	-	-	MEL1	-
DAS736	MEL1	-	-	-	MEL1	-
DAS737	H	-	-	-	H	-
DAS738	MEL1	-	-	-	MEL1	-
DAS739	MEL1	H	H	H	H	-
DAS740	MEL1	-	-	-	MEL1	-
DAS741	MEL1	-	-	-	MEL1	-
DAS742	MEL1	-	-	-	MEL1	-
DAS743	MEL1	-	-	-	MEL1	-
DAS744	H	-	-	-	H	-
DAS745	MEL1	-	-	-	MEL1	-
DAS746	MEL1	-	-	-	MEL1	-
DAS747	H	-	-	-	H	-
DAS748	MEL1	-	-	-	MEL1	-
DAS749	H	-	-	-	H	-
DAS750	MEL1	-	-	-	MEL1	-
DAS751	H	-	-	-	H	-
DAS752	MEL1	-	-	-	MEL1	-
DAS753	MEL1	-	-	-	MEL1	-
DAS754	H	-	-	-	H	-
DAS755	MEL1	-	-	-	MEL1	-
DAS756	MEL1	-	-	-	MEL1	-
DAS757	MEL1	-	-	-	MEL1	-
DAS758	MEL1	-	-	-	MEL1	-
DAS759	H	-	-	-	H	-
DAS760	H	-	-	-	H	-
DAS761	H	-	-	-	H	-
DAS762	MEL1	-	-	-	MEL1	-
DAS763	MEL1	-	-	-	MEL1	-
DAS764	MEL1	-	-	-	MEL1	-
DAS765	MEL1	-	-	-	MEL1	-
DAS766	H	-	-	-	H	-
DAS767	H	-	-	-	H	-
DAS768	MEL1	-	-	-	MEL1	-
DAS769	MEL1	-	-	-	MEL1	-
DAS770	H	-	-	-	H	-
DAS771	H	-	-	-	H	-
DAS772	MEL1	-	-	-	MEL1	-
DAS773	MEL1	-	-	-	MEL1	-
DAS774	H	-	-	-	H	-
DAS775	DAS	MEL1	MEL1	MEL1	MEL1	-
DAS776	H	-	-	-	H	-
DAS777	MEL1	-	-	-	MEL1	-
DAS778	H	-	-	-	H	-
DAS779	MEL1	-	-	-	MEL1	-
DAS780	H	-	-	-	H	-
DAS781	H	-	-	-	H	-
DAS782	H	-	-	-	H	-
DAS783	MEL1	-	-	-	MEL1	-
DAS784	MEL1	-	-	-	MEL1	-
DAS785	H	-	-	-	H	-
DAS786	MEL1	-	-	-	MEL1	-
DAS787	H	-	-	-	H	-
DAS788	H	-	-	-	H	-
DAS789	MEL1	-	-	-	MEL1	-
DAS790	MEL1	-	-	-	MEL1	-
DAS791	H	-	-	-	H	-
DAS792	H	-	-	-	H	-
DAS793	H	-	-	-	H	-
INS1	-	H	-	-	-	H
INS2	-	H	-	-	-	H
INS3	-	INS	-	-	-	INS
INS4	-	H	-	-	-	H
INS5	-	H	-	-	-	H
INS6	-	INS	-	-	-	INS
INS7	-	INS	-	-	-	INS
INS8	-	H	-	-	-	H
INS9	-	H	-	-	-	H
INS10	-	H	-	-	-	H
INS11	-	MEL5	-	-	-	MEL5
INS12	-	H	-	-	-	H
INS13	-	MEL5	-	-	-	MEL5
INS14	-	H	-	-	-	H
INS15	-	H	-	-	-	H
INS16	-	MEL5	-	-	-	MEL5
INS17	-	INS	-	-	-	INS
INS18	-	INS	-	-	-	INS
INS19	-	H	-	-	-	H
INS20	-	H	-	-	-	H
INS21	-	MEL5	-	-	-	MEL5
INS22	-	MEL5	-	-	-	MEL5
INS23	-	INS	-	-	-	INS
INS24	-	H	-	-	-	H
INS25	-	INS	-	-	-	INS
INS26	-	MEL5	-	-	-	MEL5
INS27	-	H	-	-	-	H
INS28	-	MEL5	H	H	-	H
INS29	-	H	-	-	-	H
INS30	-	INS	-	-	-	INS
INS31	-	MEL5	INS	INS	-	INS
INS32	-	INS	-	-	-	INS
INS33	-	MEL5	-	-	-	MEL5
INS34	-	INS	-	-	-	INS
INS35	-	INS	-	-	-	INS
INS36	-	MEL5	-	-	-	MEL5
INS37	-	MEL5	-	-	-	MEL5
INS38	-	H	-	-	-	H
INS39	-	MEL5	-	-	-	MEL5
INS40	-	H	-	-	-	H
INS41	-	H	-	-	-	H
INS42	-	MEL5	-	-	-	MEL5
INS43	-	H	-	-	-	H
INS44	-	H	-	-	-	H
INS45	-	MEL5	-	-	-	MEL5
INS46	-	MEL5	INS	INS	-	INS
INS47	-	H	-	-	-	H
INS48	-	H	-	-	-	H
INS49	-	H	-	-	-	H
INS50	-	INS	-	-	-	INS
INS51	-	H	-	-	-	H
INS52	-	INS	-	-	-	INS
INS53	-	H	-	-	-	H
INS54	-	H	-	-	-	H
INS55	-	H	-	-	-	H
INS56	-	MEL5	-	-	-	MEL5
INS57	-	H	-	-	-	H
INS58	-	INS	-	-	-	INS
INS59	-	MEL5	-	-	-	MEL5
INS60	-	H	-	-	-	H
INS61	-	H	-	-	-	H
INS62	-	INS	-	-	-	INS
INS63	-	H	-	-	-	H
INS64	-	H	-	-	-	H
INS65	-	H	H	H	-	MEL5
INS66	-	MEL5	-	-	-	MEL5
INS67	-	H	-	-	-	H
INS68	-	MEL5	-	-	-	MEL5
INS69	-	H	-	-	-	H
INS70	-	INS	-	-	-	INS
INS71	-	H	-	-	-	H
INS72	-	INS	-	-	-	INS
INS73	-	MEL5	-	-	-	MEL5
INS74	-	INS	-	-	-	INS
INS75	-	H	-	-	-	H
INS76	-	MEL5	INS	INS	-	INS
INS77	-	H	-	-	-	H
INS78	-	H	-	-	-	H
INS79	-	MEL5	-	-	-	MEL5
INS80	-	H	-	-	-	H
INS81	-	H	-	-	-	H
INS82	-	INS	-	-	-	INS
INS83	-	MEL5	-	-	-	MEL5
INS84	-	INS	MEL5	MEL5	-	MEL5
INS85	-	H	-	-	-	H
INS86	-	H	-	-	-	H
INS87	-	H	-	-	-	H
INS88	-	MEL5	INS	INS	-	INS
INS89	-	H	-	-	-	H
INS90	-	H	-	-	-	H
INS91	-	INS	-	-	-	INS
INS92	-	H	H	H	-	MEL5
INS93	-	INS	-	-	-	INS
INS94	-	INS	-	-	-	INS
INS95	-	H	-	-	-	H
INS96	-	MEL5	-	-	-	MEL5
INS97	-	H	-	-	-	H
INS98	-	H	-	-	-	H
INS99	-	H	-	-	-	H
INS100	-	H	-	-	-	H
INS101	-	H	-	-	-	H
INS102	-	H	-	-	-	H
INS103	-	H	-	-	-	H
INS104	-	INS	INS	INS	-	H
INS105	-	INS	-	-	-	INS
INS106	-	H	-	-	-	H
INS107	-	INS	-	-	-	INS
INS108	-	MEL5	-	-	-	MEL5
INS109	-	MEL5	-	-	-	MEL5
INS110	-	H	-	-	-	H
INS111	-	INS	-	-	-	INS
INS112	-	H	-	-	-	H
INS113	-	MEL5	-	-	-	MEL5
INS114	-	MEL5	INS	INS	-	INS
INS115	-	H	-	-	-	H
INS116	-	MEL5	-	-	-	MEL5
INS117	-	H	-	-	-	H
INS118	-	INS	-	-	-	INS
INS119	-	H	-	-	-	H
INS120	-	INS	-	-	-	INS
INS121	-	MEL5	-	-	-	MEL5
INS122	-	H	-	-	-	H
INS123	-	H	-	-	-	H
INS124	-	MEL5	-	-	-	MEL5
INS125	-	H	-	-	-	H
INS126	-	H	-	-	-	H
INS127	-	H	-	-	-	H
INS128	-	H	-	-	-	H
INS129	-	INS	-	-	-	INS
INS130	-	H	-	-	-	H
INS131	-	H	-	-	-	H
INS132	-	H	-	-	-	H
INS133	-	MEL5	-	-	-	MEL5
INS134	-	INS	-	-	-	INS
INS135	-	INS	-	-	-	INS
INS136	-	H	-	-	-	H
INS137	-	MEL5	-	-	-	MEL5
INS138	-	H	-	-	-	H
INS139	-	MEL5	MEL5	MEL5	-	H
INS140	-	H	-	-	-	H
INS141	-	INS	-	-	-	INS
INS142	-	H	-	-	-	H
INS143	-	MEL5	-	-	-	MEL5
INS144	-	H	-	-	-	H
INS145	-	MEL5	-	-	-	MEL5
INS146	-	H	-	-	-	H
INS147	-	H	-	-	-	H
INS148	-	H	-	-	-	H
INS149	-	H	-	-	-	H
INS150	-	H	-	-	-	H
INS151	-	INS	-	-	-	INS
INS152	-	MEL5	INS	INS	-	INS
INS153	-	MEL5	-	-	-	MEL5
INS154	-	H	-	-	-	H
INS155	-	MEL5	-	-	-	MEL5
INS156	-	MEL5	-	-	-	MEL5
INS157	-	MEL5	-	-	-	MEL5
INS158	-	H	-	-	-	H
INS159	-	H	-	-	-	H
INS160	-	INS	-	-	-	INS
INS161	-	INS	-	-	-	INS
INS162	-	H	-	-	-	H
INS163	-	MEL5	-	-	-	MEL5
INS164	-	INS	-	-	-	INS
INS165	-	H	H	H	-	MEL5
INS166	-	MEL5	-	-	-	MEL5
INS167	-	MEL5	-	-	-	MEL5
INS168	-	H	-	-	-	H
INS169	-	MEL5	INS	INS	-	INS
INS170	-	MEL5	-	-	-	MEL5
INS171	-	H	-	-	-	H
INS172	-	MEL5	-	-	-	MEL5
INS173	-	H	-	-	-	H
INS174	-	H	H	H	-	MEL5
INS175	-	MEL5	-	-	-	MEL5
INS176	-	MEL5	-	-	-	MEL5
INS177	-	H	-	-	-	H
INS178	-	H	-	-	-	H
INS179	-	H	-	-	-	H
INS180	-	H	-	-	-	H
INS181	-	H	-	-	-	H
INS182	-	INS	-	-	-	INS
INS183	-	INS	INS	H	-	H
INS184	-	H	-	-	-	H
INS185	-	H	-	-	-	H
INS186	-	H	-	-	-	H
INS187	-	H	-	-	-	H
INS188	-	H	-	-	-	H
INS189	-	INS	-	-	-	INS
INS190	-	H	-	-	-	H
INS191	-	MEL5	MEL5	MEL5	-	H
INS192	-	H	-	-	-	H
INS193	-	MEL5	-	-	-	MEL5
INS194	-	H	H	H	-	INS
INS195	-	MEL5	MEL5	H	-	H
INS196	-	MEL5	-	-	-	MEL5
INS197	-	MEL5	-	-	-	MEL5
INS198	-	MEL5	-	-	-	MEL5
INS199	-	MEL5	-	-	-	MEL5
INS200	-	H	-	-	-	H
INS201	-	MEL5	INS	INS	-	INS
INS202	-	MEL5	-	-	-	MEL5
INS203	-	H	-	-	-	H
INS204	-	H	-	-	-	H
INS205	-	MEL5	MEL5	H	-	H
INS206	-	H	-	-	-	H
INS207	-	H	-	-	-	H
INS208	-	MEL5	-	-	-	MEL5
INS209	-	H	-	-	-	H
INS210	-	MEL5	-	-	-	MEL5
INS211	-	INS	-	-	-	INS
INS212	-	INS	-	-	-	INS
INS213	-	H	-	-	-	H
INS214	-	H	-	-	-	H
INS215	-	H	-	-	-	H
INS216	-	MEL5	-	-	-	MEL5
INS217	-	MEL5	-	-	-	MEL5
INS218	-	INS	-	-	-	INS
INS219	-	MEL5	-	-	-	MEL5
INS220	-	H	-	-	-	H
INS221	-	H	-	-	-	H
INS222	-	MEL5	-	-	-	MEL5
INS223	-	MEL5	-	-	-	MEL5
INS224	-	H	-	-	-	H
INS225	-	H	-	-	-	H
INS226	-	MEL5	-	-	-	MEL5
INS227	-	H	-	-	-	H
INS228	-	H	-	-	-	H
INS229	-	INS	-	-	-	INS
INS230	-	H	-	-	-	H
INS231	-	MEL5	-	-	-	MEL5
INS232	-	MEL5	-	-	-	MEL5
INS233	-	H	-	-	-	H
INS234	-	MEL5	-	-	-	MEL5
INS235	-	MEL5	-	-	-	MEL5
INS236	-	MEL5	-	-	-	MEL5
INS237	-	INS	-	-	-	INS
INS238	-	H	-	-	-	H
INS239	-	INS	-	-	-	INS
INS240	-	H	-	-	-	H
INS241	-	MEL5	-	-	-	MEL5
INS242	-	MEL5	-	-	-	MEL5
INS243	-	H	-	-	-	H
INS244	-	MEL5	-	-	-	MEL5
INS245	-	INS	-	-	-	INS
INS246	-	H	-	-	-	H
INS247	-	INS	-	-	-	INS
INS248	-	H	-	-	-	H
INS249	-	H	-	-	-	H
INS250	-	INS	-	-	-	INS
INS251	-	H	-	-	-	H
INS252	-	INS	INS	H	-	H
INS253	-	H	-	-	-	H
INS254	-	INS	-	-	-	INS
INS255	-	INS	-	-	-	INS
INS256	-	MEL5	-	-	-	MEL5
INS257	-	H	-	-	-	H
INS258	-	H	-	-	-	H
INS259	-	H	-	-	-	H
INS260	-	INS	-	-	-	INS
INS261	-	INS	-	-	-	INS
INS262	-	INS	-	-	-	INS
INS263	-	H	-	-	-	H
INS264	-	H	-	-	-	H
INS265	-	H	-	-	-	H
INS266	-	H	-	-	-	H
INS267	-	H	-	-	-	H
INS268	-	H	-	-	-	H
INS269	-	INS	INS	H	-	H
INS270	-	H	-	-	-	H
INS271	-	MEL5	-	-	-	MEL5
INS272	-	MEL5	-	-	-	MEL5
INS273	-	H	-	-	-	H
INS274	-	H	-	-	-	H
INS275	-	INS	-	-	-	INS
INS276	-	INS	-	-	-	INS
INS277	-	H	-	-	-	H
INS278	-	H	-	-	-	H
INS279	-	H	-	-	-	H
INS280	-	INS	-	-	-	INS
INS281	-	H	-	-	-	H
INS282	-	H	-	-	-	H
INS283	-	INS	-	-	-	INS
INS284	-	H	-	-	-	H
INS285	-	MEL5	-	-	-	MEL5
INS286	-	INS	-	-	-	INS
INS287	-	H	-	-	-	H
INS288	-	MEL5	-	-	-	MEL5
INS289	-	INS	-	-	-	INS
INS290	-	INS	-	-	-	INS
INS291	-	MEL5	-	-	-	MEL5
INS292	-	H	-	-	-	H
INS293	-	MEL5	-	-	-	MEL5
INS294	-	MEL5	-	-	-	MEL5
INS295	-	MEL5	-	-	-	MEL5
INS296	-	H	-	-	-	H
INS297	-	H	-	-	-	H
INS298	-	H	-	-	-	H
INS299	-	H	-	-	-	H
INS300	-	H	-	-	-	H
INS301	-	MEL5	-	-	-	MEL5
INS302	-	H	-	-	-	H
INS303	-	H	-	-	-	H
INS304	-	H	-	-	-	H
INS305	-	H	-	-	-	H
INS306	-	MEL5	-	-	-	MEL5
INS307	-	INS	-	-	-	INS
INS308	-	H	-	-	-	H
INS309	-	H	-	-	-	H
INS310	-	H	-	-	-	H
INS311	-	H	INS	INS	-	INS
INS312	-	MEL5	-	-	-	MEL5
INS313	-	H	-	-	-	H
INS314	-	H	H	H	-	INS
INS315	-	H	H	H	-	MEL5
INS316	-	MEL5	-	-	-	MEL5
INS317	-	INS	H	H	-	H
INS318	-	H	-	-	-	H
INS319	-	MEL5	-	-	-	MEL5
INS320	-	INS	-	-	-	INS
INS321	-	INS	MEL5	MEL5	-	MEL5
INS322	-	H	-	-	-	H
INS323	-	INS	-	-	-	INS
INS324	-	H	-	-	-	H
INS325	-	INS	-	-	-	INS
INS326	-	INS	H	H	-	H
INS327	-	H	-	-	-	H
INS328	-	H	-	-	-	H
INS329	-	INS	-	-	-	INS
INS330	-	H	H	H	-	MEL5
INS331	-	INS	-	-	-	INS
INS332	-	INS	-	-	-	INS
INS333	-	H	-	-	-	H
INS334	-	H	-	-	-	H
INS335	-	MEL5	-	-	-	MEL5
INS336	-	H	-	-	-	H
INS337	-	H	H	H	-	MEL5
INS338	-	MEL5	-	-	-	MEL5
INS339	-	INS	-	-	-	INS
INS340	-	MEL5	-	-	-	MEL5
INS341	-	H	-	-	-	H
INS342	-	MEL5	-	-	-	MEL5
INS343	-	H	-	-	-	H
INS344	-	INS	MEL5	MEL5	-	MEL5
INS345	-	H	-	-	-	H
INS346	-	H	MEL5	MEL5	-	MEL5
INS347	-	MEL5	-	-	-	MEL5
INS348	-	H	-	-	-	H
INS349	-	MEL5	-	-	-	MEL5
INS350	-	INS	-	-	-	INS
INS351	-	H	-	-	-	H
INS352	-	INS	-	-	-	INS
INS353	-	MEL5	-	-	-	MEL5
INS354	-	H	-	-	-	H
INS355	-	H	-	-	-	H
INS356	-	INS	-	-	-	INS
INS357	-	H	-	-	-	H
INS358	-	INS	-	-	-	INS
INS359	-	INS	-	-	-	INS
INS360	-	H	-	-	-	H
INS361	-	INS	-	-	-	INS
INS362	-	H	-	-	-	H
INS363	-	H	-	-	-	H
INS364	-	H	-	-	-	H
INS365	-	H	-	-	-	H
INS366	-	H	-	-	-	H
INS367	-	INS	-	-	-	INS
INS368	-	H	-	-	-	H
INS369	-	H	-	-	-	H
INS370	-	INS	-	-	-	INS
INS371	-	MEL5	-	-	-	MEL5
INS372	-	INS	-	-	-	INS
INS373	-	H	-	-	-	H
INS374	-	MEL5	-	-	-	MEL5
INS375	-	H	H	H	-	INS
INS376	-	MEL5	-	-	-	MEL5
INS377	-	MEL5	-	-	-	MEL5
INS378	-	INS	-	-	-	INS
INS379	-	H	-	-	-	H
INS380	-	MEL5	-	-	-	MEL5
INS381	-	MEL5	-	-	-	MEL5
INS382	-	INS	-	-	-	INS
INS383	-	H	-	-	-	H
INS384	-	H	-	-	-	H
INS385	-	INS	INS	INS	-	H
INS386	-	MEL5	-	-	-	MEL5
INS387	-	INS	-	-	-	INS
INS388	-	H	H	H	-	INS
INS389	-	H	-	-	-	H
INS390	-	H	-	-	-	H
INS391	-	INS	-	-	-	INS
INS392	-	H	-	-	-	H
INS393	-	H	-	-	-	H
INS394	-	MEL5	-	-	-	MEL5
INS395	-	MEL5	-	-	-	MEL5
INS396	-	INS	-	-	-	INS
INS397	-	H	-	-	-	H
INS398	-	MEL5	-	-	-	MEL5
INS399	-	H	-	-	-	H
INS400	-	H	-	-	-	H
INS401	-	H	-	-	-	H
INS402	-	MEL5	-	-	-	MEL5
INS403	-	INS	INS	INS	-	H
INS404	-	H	-	-	-	H
INS405	-	H	-	-	-	H
INS406	-	H	-	-	-	H
INS407	-	INS	-	-	-	INS
INS408	-	INS	-	-	-	INS
INS409	-	INS	-	-	-	INS
INS410	-	H	-	-	-	H
INS411	-	H	-	-	-	H
INS412	-	H	-	-	-	H
INS413	-	INS	-	-	-	INS
INS414	-	MEL5	-	-	-	MEL5
INS415	-	MEL5	-	-	-	MEL5
INS416	-	MEL5	-	-	-	MEL5
INS417	-	INS	-	-	-	INS
INS418	-	MEL5	-	-	-	MEL5
INS419	-	MEL5	-	-	-	MEL5
INS420	-	INS	-	-	-	INS
INS421	-	INS	-	-	-	INS
INS422	-	H	-	-	-	H
INS423	-	INS	-	-	-	INS
INS424	-	H	-	-	-	H
INS425	-	H	-	-	-	H
INS426	-	H	-	-	-	H
INS427	-	H	-	-	-	H
INS428	-	INS	MEL5	MEL5	-	MEL5
INS429	-	INS	-	-	-	INS
INS430	-	MEL5	-	-	-	MEL5
INS431	-	INS	-	-	-	INS
INS432	-	MEL5	-	-	-	MEL5
INS433	-	MEL5	MEL5	MEL5	-	H
INS434	-	MEL5	-	-	-	MEL5
INS435	-	H	-	-	-	H
INS436	-	INS	-	-	-	INS
INS437	-	H	-	-	-	H
INS438	-	H	-	-	-	H
INS439	-	H	-	-	-	H
INS440	-	H	-	-	-	H
INS441	-	H	-	-	-	H
INS442	-	MEL5	-	-	-	MEL5
INS443	-	MEL5	-	-	-	MEL5
INS444	-	MEL5	-	-	-	MEL5
INS445	-	H	-	-	-	H
INS446	-	INS	-	-	-	INS
INS447	-	H	-	-	-	H
INS448	-	H	H	H	-	MEL5
INS449	-	H	-	-	-	H
INS450	-	INS	-	-	-	INS
INS451	-	MEL5	-	-	-	MEL5
INS452	-	H	-	-	-	H
INS453	-	H	-	-	-	H
INS454	-	MEL5	-	-	-	MEL5
INS455	-	H	H	INS	-	INS
INS456	-	INS	-	-	-	INS
INS457	-	INS	-	-	-	INS
INS458	-	MEL5	-	-	-	MEL5
INS459	-	MEL5	-	-	-	MEL5
INS460	-	INS	INS	INS	-	H
INS461	-	MEL5	-	-	-	MEL5
INS462	-	INS	-	-	-	INS
INS463	-	INS	-	-	-	INS
INS464	-	H	-	-	-	H
INS465	-	INS	-	-	-	INS
INS466	-	H	-	-	-	H
INS467	-	MEL5	MEL5	MEL5	-	H
INS468	-	MEL5	-	-	-	MEL5
INS469	-	MEL5	-	-	-	MEL5
INS470	-	MEL5	-	-	-	MEL5
INS471	-	MEL5	-	-	-	MEL5
INS472	-	H	-	-	-	H
INS473	-	INS	-	-	-	INS
INS474	-	INS	-	-	-	INS
INS475	-	MEL5	-	-	-	MEL5
INS476	-	INS	-	-	-	INS
INS477	-	H	-	-	-	H
INS478	-	MEL5	-	-	-	MEL5
INS479	-	H	-	-	-	H
INS480	-	H	-	-	-	H
INS481	-	H	-	-	-	H
INS482	-	H	-	-	-	H
INS483	-	H	-	-	-	H
INS484	-	MEL5	MEL5	MEL5	-	H
INS485	-	H	-	-	-	H
INS486	-	H	-	-	-	H
INS487	-	H	-	-	-	H
INS488	-	H	-	-	-	H
INS489	-	MEL5	-	-	-	MEL5
INS490	-	H	-	-	-	H
INS491	-	MEL5	-	-	-	MEL5
INS492	-	INS	-	-	-	INS
INS493	-	INS	-	-	-	INS
INS494	-	MEL5	-	-	-	MEL5
INS495	-	MEL5	-	-	-	MEL5
INS496	-	INS	-	-	-	INS
INS497	-	MEL5	-	-	-	H
INS498	-	MEL5	-	-	-	MEL5
INS499	-	MEL5	-	-	-	MEL5
INS500	-	MEL5	-	-	-	MEL5
INS501	-	MEL5	-	-	-	MEL5
INS502	-	MEL5	-	-	-	MEL5
INS503	-	H	-	-	-	H
INS504	-	INS	-	-	-	INS
INS505	-	MEL5	-	-	-	MEL5
INS506	-	INS	-	-	-	INS
INS507	-	H	-	-	-	H
INS508	-	H	-	-	-	H
INS509	-	H	-	-	-	H
INS510	-	INS	-	-	-	INS
INS511	-	INS	-	-	-	INS
INS512	-	INS	-	-	-	INS
INS513	-	MEL5	-	-	-	MEL5
INS514	-	MEL5	-	-	-	MEL5
INS515	-	H	-	-	-	H
INS516	-	H	INS	INS	-	INS
INS517	-	H	-	-	-	H
INS518	-	INS	-	-	-	INS
INS519	-	H	-	-	-	H
INS520	-	H	-	-	-	H
INS521	-	INS	MEL5	MEL5	-	MEL5
INS522	-	INS	MEL5	MEL5	-	MEL5
INS523	-	H	-	-	-	H
INS524	-	INS	-	-	-	INS
INS525	-	H	-	-	-	H
INS526	-	H	-	-	-	H
INS527	-	H	-	-	-	H
INS528	-	INS	-	-	-	INS
INS529	-	H	-	-	-	H
INS530	-	INS	-	-	-	INS
INS531	-	H	-	-	-	H
INS532	-	INS	INS	INS	-	H
INS533	-	H	-	-	-	H
INS534	-	H	-	-	-	H
INS535	-	MEL5	-	-	-	MEL5
INS536	-	MEL5	-	-	-	MEL5
INS537	-	MEL5	-	-	-	MEL5
INS538	-	H	-	-	-	H
INS539	-	H	-	-	-	H
INS540	-	INS	-	-	-	INS
INS541	-	H	-	-	-	H
INS542	-	MEL5	-	-	-	MEL5
INS543	-	H	-	-	-	H
INS544	-	H	-	-	-	H
INS545	-	MEL5	-	-	-	MEL5
INS546	-	H	-	-	-	H
INS547	-	MEL5	-	-	-	MEL5
INS548	-	H	-	-	-	H
INS549	-	MEL5	-	-	-	MEL5
INS550	-	INS	-	-	-	INS
INS551	-	INS	-	-	-	INS
INS552	-	INS	-	-	-	INS
INS553	-	MEL5	-	-	-	MEL5
INS554	-	INS	-	-	-	INS
INS555	-	H	-	-	-	H
INS556	-	H	-	-	-	H
INS557	-	H	-	-	-	H
INS558	-	MEL5	-	-	-	MEL5
INS559	-	MEL5	INS	INS	-	INS
INS560	-	INS	INS	INS	-	H
INS561	-	INS	-	-	-	INS
INS562	-	MEL5	-	-	-	MEL5
INS563	-	H	-	-	-	H
INS564	-	H	-	-	-	H
INS565	-	H	-	-	-	H
INS566	-	H	-	-	-	H
INS567	-	INS	-	-	-	INS
INS568	-	INS	-	-	-	INS
INS569	-	INS	-	-	-	INS
INS570	-	MEL5	-	-	-	MEL5
INS571	-	H	-	-	-	H
INS572	-	H	-	-	-	H
INS573	-	H	-	-	-	H
INS574	-	MEL5	-	-	-	MEL5
INS575	-	H	-	-	-	H
INS576	-	INS	-	-	-	INS
INS577	-	MEL5	-	-	-	MEL5
INS578	-	H	-	-	-	H
INS579	-	INS	INS	INS	-	H
INS580	-	INS	-	-	-	INS
INS581	-	H	-	-	-	H
INS582	-	INS	-	-	-	INS
INS583	-	H	-	-	-	H
INS584	-	MEL5	-	-	-	MEL5
INS585	-	INS	-	-	-	INS
INS586	-	H	-	-	-	H
INS587	-	MEL5	-	-	-	MEL5
INS588	-	INS	-	-	-	INS
INS589	-	INS	-	-	-	INS
INS590	-	INS	MEL5	MEL5	-	MEL5
INS591	-	H	-	-	-	H
INS592	-	H	-	-	-	H
INS593	-	INS	MEL5	MEL5	-	MEL5
INS594	-	H	-	-	-	H
INS595	-	MEL5	-	-	-	MEL5
INS596	-	MEL5	-	-	-	MEL5
INS597	-	H	-	-	-	H
INS598	-	H	-	-	-	H
INS599	-	MEL5	-	-	-	MEL5
INS600	-	H	-	-	-	H
INS601	-	INS	-	-	-	INS
INS602	-	MEL5	-	-	-	MEL5
INS603	-	MEL5	-	-	-	MEL5
INS604	-	INS	-	-	-	INS
INS605	-	MEL5	-	-	-	MEL5
INS606	-	H	-	-	-	H
INS607	-	H	-	-	-	H
INS608	-	INS	-	-	-	INS
INS609	-	H	-	-	-	H
INS610	-	MEL5	-	-	-	MEL5
INS611	-	H	-	-	-	H
INS612	-	H	-	-	-	H
INS613	-	INS	-	-	-	INS
INS614	-	H	-	-	-	H
INS615	-	INS	-	-	-	INS
INS616	-	INS	-	-	-	INS
INS617	-	H	-	-	-	H
INS618	-	H	-	-	-	H
INS619	-	H	-	-	-	H
INS620	-	H	-	-	-	H
INS621	-	INS	-	-	-	INS
INS622	-	MEL5	-	-	-	MEL5
INS623	-	H	-	-	-	H
INS624	-	H	-	-	-	H
INS625	-	H	-	-	-	H
INS626	-	INS	-	-	-	INS
INS627	-	INS	-	-	-	INS
INS628	-	H	-	-	-	H
INS629	-	MEL5	MEL5	MEL5	-	INS
INS630	-	MEL5	-	-	-	MEL5
INS631	-	H	-	-	-	H
INS632	-	MEL5	-	-	-	MEL5
INS633	-	MEL5	INS	INS	-	INS
INS634	-	MEL5	INS	INS	-	INS
INS635	-	INS	-	-	-	INS
INS636	-	INS	-	-	-	INS
INS637	-	H	-	-	-	H
INS638	-	H	-	-	-	H
INS639	-	H	-	-	-	H
INS640	-	H	-	-	-	H
INS641	-	H	-	-	-	H
INS642	-	H	-	-	-	H
INS643	-	H	-	-	-	H
INS644	-	MEL5	MEL5	MEL5	-	H
INS645	-	H	-	-	-	H
INS646	-	MEL5	INS	INS	-	INS
INS647	-	MEL5	-	-	-	MEL5
INS648	-	INS	-	-	-	INS
INS649	-	MEL5	-	-	-	MEL5
INS650	-	H	-	-	-	H
INS651	-	H	-	-	-	H
INS652	-	INS	MEL5	MEL5	-	MEL5
INS653	-	INS	-	-	-	INS
INS654	-	MEL5	-	-	-	MEL5
INS655	-	H	-	-	-	H
INS656	-	H	-	-	-	H
INS657	-	H	-	-	-	H
INS658	-	H	-	-	-	H
INS659	-	H	-	-	-	H
INS660	-	MEL5	-	-	-	MEL5
INS661	-	H	-	-	-	H
INS662	-	H	-	-	-	H
INS663	-	INS	MEL5	MEL5	-	MEL5
INS664	-	H	-	-	-	H
INS665	-	H	-	-	-	H
INS666	-	H	-	-	-	H
INS667	-	INS	-	-	-	INS
INS668	-	H	-	-	-	H
INS669	-	H	-	-	-	H
INS670	-	H	-	-	-	H
INS671	-	H	-	-	-	H
INS672	-	H	-	-	-	H
INS673	-	H	-	-	-	H
INS674	-	H	-	-	-	H
INS675	-	H	-	-	-	H
INS676	-	H	-	-	-	H
INS677	-	H	-	-	-	H
INS678	-	MEL5	INS	INS	-	INS
INS679	-	H	-	-	-	H
INS680	-	MEL5	-	-	-	MEL5
INS681	-	H	-	-	-	H
INS682	-	H	-	-	-	H
INS683	-	H	-	-	-	H
INS684	-	H	-	-	-	H
INS685	-	INS	-	-	-	INS
INS686	-	H	-	-	-	H
INS687	-	H	-	-	-	H
INS688	-	H	-	-	-	H
INS689	-	MEL5	-	-	-	MEL5
INS690	-	H	-	-	-	H
INS691	-	INS	-	-	-	INS
INS692	-	H	-	-	-	H
INS693	-	H	-	-	-	H
INS694	-	H	-	-	-	H
INS695	-	H	-	-	-	H
INS696	-	MEL5	-	-	-	MEL5
INS697	-	MEL5	INS	INS	-	INS
INS698	-	H	-	-	-	H
INS699	-	INS	-	-	-	INS
INS700	-	H	-	-	-	H
INS701	-	H	-	-	-	H
INS702	-	H	-	-	-	H
INS703	-	INS	-	-	-	INS
INS704	-	H	H	H	-	MEL5
INS705	-	MEL5	-	-	-	MEL5
INS706	-	INS	-	-	-	INS
INS707	-	INS	-	-	-	INS
INS708	-	H	-	-	-	H
INS709	-	INS	-	-	-	INS
INS710	-	MEL5	INS	INS	-	INS
INS711	-	H	-	-	-	H
INS712	-	H	-	-	-	H
INS713	-	MEL5	INS	INS	-	INS
INS714	-	H	-	-	-	H
INS715	-	INS	-	-	-	INS
INS716	-	INS	-	-	-	INS
INS717	-	H	-	-	-	H
INS718	-	H	-	-	-	H
INS719	-	H	-	-	-	H
INS720	-	MEL5	-	-	-	MEL5
INS721	-	H	-	-	-	H
INS722	-	H	-	-	-	H
INS723	-	MEL5	-	-	-	MEL5
INS724	-	INS	H	H	-	H
INS725	-	H	-	-	-	H
INS726	-	MEL5	-	-	-	MEL5
INS727	-	H	-	-	-	H
INS728	-	H	-	-	-	H
INS729	-	H	-	-	-	H
INS730	-	MEL5	INS	INS	-	INS
INS731	-	MEL5	-	-	-	MEL5
INS732	-	INS	-	-	-	INS
INS733	-	H	-	-	-	H
INS734	-	INS	-	-	-	INS
INS735	-	H	-	-	-	H
INS736	-	H	-	-	-	H
INS737	-	INS	-	-	-	INS
INS738	-	INS	-	-	-	INS
INS739	-	H	-	-	-	H
INS740	-	MEL5	-	-	-	MEL5
INS741	-	H	-	-	-	H
INS742	-	H	-	-	-	H
INS743	-	INS	-	-	-	INS
INS744	-	H	-	-	-	H
INS745	-	H	-	-	-	H
INS746	-	H	-	-	-	H
INS747	-	MEL5	-	-	-	MEL5
INS748	-	INS	-	-	-	INS
INS749	-	INS	MEL5	MEL5	-	MEL5
INS750	-	H	-	-	-	H
INS751	-	H	-	-	-	H
INS752	-	H	-	-	-	H
INS753	-	H	-	-	-	H
INS754	-	INS	-	-	-	INS
INS755	-	H	-	-	-	H
INS756	-	H	-	-	-	H
INS757	-	INS	-	-	-	INS
INS758	-	MEL5	-	-	-	MEL5
INS759	-	H	-	-	-	H
INS760	-	H	-	-	-	H
INS761	-	MEL5	-	-	-	MEL5
INS762	-	H	-	-	-	H
INS763	-	INS	-	-	-	INS
INS764	-	MEL5	-	-	-	MEL5
INS765	-	INS	-	-	-	INS
INS766	-	H	-	-	-	H
INS767	-	H	-	-	-	H
INS768	-	H	-	-	-	H
INS769	-	H	-	-	-	H
INS770	-	-	-	-	-	-
INS771	-	MEL5	-	-	-	MEL5
INS772	-	H	-	-	-	H
INS773	-	MEL5	-	-	-	MEL5
INS774	-	H	-	-	-	H
INS775	-	H	-	-	-	H
INS776	-	H	-	-	-	H
INS777	-	H	-	-	-	H
INS778	-	H	-	-	-	H
INS779	-	H	-	-	-	H
INS780	-	MEL5	-	-	-	MEL5
INS781	-	INS	MEL5	MEL5	-	MEL5
INS782	-	H	-	-	-	H
INS783	-	H	-	-	-	H
INS784	-	H	-	-	-	H
INS785	-	H	-	-	-	H
INS786	-	MEL5	-	-	-	MEL5
INS787	-	H	-	-	-	H
INS788	-	MEL5	MEL5	H	-	H
INS789	-	H	-	-	-	H
INS790	-	INS	-	-	-	INS
INS791	-	MEL5	-	-	-	MEL5
INS792	-	H	-	-	-	H
INS793	-	H	-	-	-	H
INS794	-	MEL5	INS	INS	-	INS
INS795	-	INS	-	-	-	INS
INS796	-	MEL5	-	-	-	MEL5
INS797	-	H	-	-	-	H
INS798	-	INS	-	-	-	INS
INS799	-	H	-	-	-	H
INS800	-	MEL5	INS	INS	-	INS
INS801	-	H	-	-	-	H
INS802	-	H	-	-	-	H
INS803	-	H	-	-	-	H
INS804	-	INS	-	-	-	INS
INS805	-	H	-	-	-	H
INS806	-	H	MEL5	MEL5	-	MEL5
INS807	-	H	-	-	-	H
INS808	-	MEL5	INS	INS	-	INS
INS809	-	H	-	-	-	H
INS810	-	MEL5	MEL5	MEL5	-	H
INS811	-	INS	-	-	-	INS
INS812	-	H	-	-	-	H
INS813	-	H	-	-	-	H
INS814	-	H	-	-	-	H
INS815	-	H	-	-	-	H
INS816	-	H	-	-	-	H
INS817	-	H	-	-	-	H
INS818	-	H	-	-	-	H
INS819	-	H	-	-	-	H
INS820	-	MEL5	-	-	-	MEL5
INS821	-	H	H	H	-	MEL5
INS822	-	MEL5	-	-	-	MEL5
INS823	-	INS	-	-	-	INS
INS824	-	H	-	-	-	H
INS825	-	MEL5	MEL5	H	-	H
INS826	-	H	H	H	-	MEL5
INS827	-	MEL5	-	-	-	MEL5
INS828	-	MEL5	-	-	-	MEL5
INS829	-	H	-	-	-	H
INS830	-	INS	-	-	-	INS
INS831	-	H	-	-	-	H
INS832	-	MEL5	-	-	-	MEL5
INS833	-	H	-	-	-	H
INS834	-	H	-	-	-	H
INS835	-	MEL5	-	-	-	MEL5
INS836	-	H	-	-	-	H
INS837	-	INS	-	-	-	INS
INS838	-	H	-	-	-	H
INS839	-	H	-	-	-	H
INS840	-	MEL5	-	-	-	MEL5
INS841	-	H	-	-	-	H
INS842	-	H	-	-	-	H
INS843	-	H	-	-	-	H
INS844	-	MEL5	MEL5	MEL5	-	H
INS845	-	INS	-	-	-	INS
INS846	-	H	-	-	-	H
INS847	-	MEL5	-	-	-	MEL5
INS848	-	INS	-	-	-	INS
INS849	-	H	-	-	-	H
INS850	-	H	-	-	-	H
INS851	-	H	-	-	-	H
INS852	-	INS	-	-	-	INS
INS853	-	MEL5	-	-	-	MEL5
INS854	-	H	-	-	-	H
INS855	-	H	-	-	-	H
INS856	-	MEL5	-	-	-	MEL5
INS857	-	INS	-	-	-	INS
INS858	-	MEL5	MEL5	MEL5	-	H
INS859	-	H	-	-	-	H
INS860	-	H	-	-	-	H
INS861	-	H	-	-	-	H
INS862	-	INS	-	-	-	INS
INS863	-	H	-	-	-	H
INS864	-	H	-	-	-	H
INS865	-	INS	-	-	-	INS
INS866	-	H	-	-	-	H
INS867	-	MEL5	-	-	-	MEL5
INS868	-	H	-	-	-	H
INS869	-	H	-	-	-	H
INS870	-	H	-	-	-	H
INS871	-	INS	-	-	-	INS
INS872	-	MEL5	-	-	-	MEL5
INS873	-	H	-	-	-	H
INS874	-	H	-	-	-	H
INS875	-	MEL5	-	-	-	MEL5
INS876	-	H	-	-	-	H
INS877	-	INS	-	-	-	INS
INS878	-	INS	-	-	-	INS
INS879	-	H	-	-	-	H
INS880	-	H	-	-	-	H
INS881	-	H	-	-	-	H
INS882	-	H	-	-	-	H
INS883	-	INS	-	-	-	INS
INS884	-	H	H	H	-	MEL5
INS885	-	H	H	H	-	INS
INS886	-	H	-	-	-	H
INS887	-	H	-	-	-	H
INS888	-	H	-	-	-	H
INS889	-	MEL5	-	-	-	MEL5
INS890	-	INS	-	-	-	INS
INS891	-	MEL5	-	-	-	MEL5
INS892	-	H	-	-	-	H
INS893	-	INS	-	-	-	INS
INS894	-	H	-	-	-	H
INS895	-	H	-	-	-	H
INS896	-	H	-	-	-	H
INS897	-	INS	-	-	-	INS
INS898	-	MEL5	MEL5	MEL5	-	H
INS899	-	MEL5	-	-	-	MEL5
INS900	-	MEL5	-	-	-	MEL5
INS901	-	MEL5	-	-	-	MEL5
INS902	-	H	-	-	-	H
INS903	-	MEL5	-	-	-	MEL5
INS904	-	H	-	-	-	H
INS905	-	INS	-	-	-	INS
INS906	-	H	-	-	-	H
INS907	-	INS	INS	INS	-	H
INS908	-	INS	H	H	-	H
INS909	-	H	-	-	-	H
INS910	-	MEL5	-	-	-	MEL5
INS911	-	INS	-	-	-	INS
INS912	-	INS	-	-	-	INS
INS913	-	INS	-	-	-	INS
INS914	-	INS	-	-	-	INS
INS915	-	INS	-	-	-	INS
INS916	-	H	-	-	-	H
INS917	-	MEL5	-	-	-	MEL5
INS918	-	MEL5	H	H	-	H
INS919	-	H	-	-	-	H
INS920	-	H	-	-	-	H
INS921	-	INS	-	-	-	INS
INS922	-	H	-	-	-	H
INS923	-	H	-	-	-	H
INS924	-	INS	-	-	-	INS
INS925	-	H	-	-	-	H
INS926	-	INS	-	-	-	INS
INS927	-	H	-	-	-	H
INS928	-	INS	-	-	-	MEL5
INS929	-	H	-	-	-	H
INS930	-	H	-	-	-	H
INS931	-	H	-	-	-	H
INS932	-	H	-	-	-	H
INS933	-	MEL5	-	-	-	INS
INS934	-	H	-	-	-	H
INS935	-	H	-	-	-	H
INS936	-	INS	-	-	-	INS
INS937	-	INS	-	-	-	INS
INS938	-	H	MEL5	MEL5	-	MEL5
INS939	-	INS	-	-	-	INS
INS940	-	MEL5	-	-	-	MEL5
INS941	-	INS	MEL5	MEL5	-	MEL5
INS942	-	H	-	-	-	H
INS943	-	H	INS	INS	-	INS
INS944	-	H	-	-	-	H
INS945	-	MEL5	-	-	-	MEL5
INS946	-	H	-	-	-	H
INS947	-	MEL5	-	-	-	MEL5
INS948	-	INS	-	-	-	INS
INS949	-	H	-	-	-	H
INS950	-	H	-	-	-	H
INS951	-	MEL5	-	-	-	MEL5
INS952	-	MEL5	-	-	-	H
INS953	-	H	-	-	-	H
INS954	-	INS	INS	INS	-	H
INS955	-	MEL5	-	-	-	MEL5
INS956	-	H	-	-	-	H
INS957	-	H	-	-	-	H
INS958	-	H	-	-	-	H
INS959	-	INS	INS	INS	-	H
INS960	-	H	-	-	-	H
INS961	-	H	-	-	-	H
INS962	-	MEL5	-	-	-	MEL5
INS963	-	H	-	-	-	H
INS964	-	H	-	-	-	H
INS965	-	INS	-	-	-	INS
INS966	-	INS	-	-	-	INS
INS967	-	H	-	-	-	H
INS968	-	H	-	-	-	H
